# Whole body regeneration deploys a rewired embryonic gene regulatory network logic

**DOI:** 10.1101/658930

**Authors:** Hereroa Johnston, Jacob F. Warner, Aldine R. Amiel, K Nedoncelle, João E Carvalho, Eric Röttinger

**Affiliations:** Université Côte d’Azur, CNRS, INSERM, Institute for Research on Cancer and Aging, Nice (IRCAN), Nice, France; Université Côte d’Azur, Institut Fédératif de Recherche – Ressources Marines, (MARRES), Nice, France

## Abstract

For over a century, researchers have been trying to understand the relationship between embryogenesis and regeneration. A long-standing hypothesis is that biological processes implicated in embryonic development are re-deployed during regeneration. In the past decade, we have begun to understand the relationships of genes and their organization into gene regulatory networks (GRN) driving embryonic development and regeneration in diverse taxa.

Here, we compare embryonic and regeneration GRNs in the same species to investigate how regeneration re-uses genetic interactions originally set aside for embryonic development. Using a well-suited embryonic development and whole-body regeneration model, the sea anemone *Nematostella vectensis*, we show that at the transcriptomic level the regenerative program partially re-uses elements of the embryonic gene network along with a small cohort of genes that are specifically activated during the process of regeneration. We further identified co-expression modules that are either i) highly conserved between these two developmental trajectories and involved in core biological processes (e.g., terminal differentiation) or ii) regeneration specific modules that drive cellular events, such as apoptosis, that are unique to regeneration.

Our global transcriptomic approach suggested that regeneration reactivates embryonic gene modules following regeneration-specific network logic. We thus verified this observation by functionally dissecting the role of MEK/ERK signaling during regeneration and established a first blueprint of the regeneration MEK/ERK-dependent GRN in *Nematostella*. Comparing the latter to the existing GRN underlying embryogenic development of the same species, we show at the network level that i) regeneration is a partial redeployment of the embryonic GRN, ii) embryonic gene modules are rewired during regeneration and iii) they are interconnected to novel down-stream targets, including “regeneration-specific” genes.

**Significance statement:** In this intra-species transcriptomic comparison of embryonic development and regeneration in a whole-body regeneration model, the sea anemone *Nematostella vectensis*, we identified that 1) regeneration is a transcriptionally modest event compared to embryonic development and 2) that although regeneration re-uses embryonic genetic interactions, it does so by using regeneration specific network logic. In addition to identifying that apoptosis is a regeneration-specific event in *Nematostella*, this study reveals that GRN modules are reshuffled from one developmental trajectory to the other, even when accomplishing the same task (*e.g.* forming a fully functional organism). These findings highlight the plasticity of network architecture and set the basis for determining and functionally dissecting regeneration-inducing regulatory elements. From an evolutionary perspective, our study sets the foundation for further comparative work and provides new opportunities to understand why certain organisms can regenerate while others cannot.
