## Supplementary material for "Whole body regeneration deploys a rewired embryonic gene regulatory network logic": Suppl Table 5

NvERTx.4	Gene name	Mfuzz_R_Clust	Expression domain	Fold.change.at.20.hpa	Uniprot_Description	Nemve1_tophit
NvERTx.4.114443	wnt2	6	LAE	up-regulated	Protein Wnt-2b	jgi|Nemve1|242584|estExt_fgenesh1_pg.C_670032
NvERTx.4.116641	axin-like	1	AG/AMT	up-regulated	Axin-related protein	jgi|Nemve1|182113|estExt_GenewiseH_1.C_340142
NvERTx.4.121117	porcupine-like	6	AG/M	up-regulated	Protein-serine O-palmitoleoyltransferase porcupine {ECO:0000305}	jgi|Nemve1|51461|gw.85.146.1
NvERTx.4.127048	smad4-like	6	AG/M	up-regulated	Histone-lysine N-methyltransferase 2C	jgi|Nemve1|18576|gw.137.32.1
NvERTx.4.161677	nkd1-like	6	AG	up-regulated	Protein naked cuticle homolog 1	jgi|Nemve1|245445|estExt_fgenesh1_pg.C_1600029
NvERTx.4.166798	phtf1-like	7	M	up-regulated	Putative homeodomain transcription factor 1	jgi|Nemve1|239957|estExt_fgenesh1_pg.C_220086
NvERTx.4.183809	bicaudalC-like2	6	M	up-regulated	Protein bicaudal C homolog 1-B	jgi|Nemve1|135116|e_gw.351.22.1
NvERTx.4.35039	foxB	7	AE	up-regulated	Forkhead box protein B1	jgi|Nemve1|187332|estExt_GenewiseH_1.C_990063
NvERTx.4.48250	wnt4	1	AG	up-regulated	Protein Wnt-4	jgi|Nemve1|194914|estExt_GenewiseH_1.C_4440001
NvERTx.4.59627	twist	1	AG/AMT	up-regulated	Twist-related protein	jgi|Nemve1|234699|estExt_fgenesh1_pm.C_530001
NvERTx.4.80873	fz10	1	AG	up-regulated	Frizzled-10-A	jgi|Nemve1|168924|estExt_gwp.C_1170009
NvERTx.4.142825	snailA	3		down-regulated	Protein snail homolog Sna	jgi|Nemve1|236363|estExt_fgenesh1_kg.C_50021
NvERTx.4.185247	nk2-like	4		down-regulated	Homeobox protein Nkx-2.2a	jgi|Nemve1|68616|gw.26.321.1
NvERTx.4.68610	fgf1A	3		down-regulated	Fibroblast growth factor 2	jgi|Nemve1|247007|estExt_fgenesh1_pg.C_2620002
NvERTx.4.97389	six3/6	4		down-regulated	Homeobox protein SIX3	jgi|Nemve1|130873|e_gw.286.29.1
