## Supplementary material for "Whole body regeneration deploys a rewired embryonic gene regulatory network logic": Suppl Table 6

NvERTx.4	Gene name	Mfuzz_R_Clust	Expression domain	Fold.change.at.20.hpa	Uniprot_Description	Nemve1_tophit
NvERTx.4.120132	FoxJ1	6		up-regulated	Forkhead box protein J1	jgi|Nemve1|65438|gw.34.211.1
NvERTx.4.130710	Bmp 1 like	1		up-regulated	Matrilin-2	jgi|Nemve1|94984|e_gw.38.33.1
NvERTx.4.132141	WntA	1	AG	up-regulated	Protein Wnt-7b	jgi|Nemve1|91822|e_gw.28.3.1
NvERTx.4.136435	K50-5	1	M	up-regulated	Diencephalon/mesencephalon homeobox protein 1-B	jgi|Nemve1|113102|e_gw.116.148.1
NvERTx.4.202662	Pdvegfr-like/htrl-like	6	M	up-regulated	Fibroblast growth factor receptor	jgi|Nemve1|158493|estExt_gwp.C_40076
NvERTx.4.220026	Hd050 / NK-like 17	1	M	up-regulated	Homeobox protein ceh-1	jgi|Nemve1|57885|gw.15.184.1
NvERTx.4.51828	Hes3	5		up-regulated	Transcription factor HES-1	jgi|Nemve1|204200|fgenesh1_pg.scaffold_49000009
NvERTx.4.52739	FoxD1	5	M	up-regulated	Forkhead box protein C2	jgi|Nemve1|165603|estExt_gwp.C_620176
NvERTx.4.54137	Musk-like	6	AG/M	up-regulated	Muscle, skeletal receptor tyrosine-protein kinase	jgi|Nemve1|125819|e_gw.223.23.1
NvERTx.4.57017	Hd058 / Q50-4	6		up-regulated	Intestine-specific homeobox	jgi|Nemve1|69041|gw.55.217.1
NvERTx.4.64399	Sprouty	6	AG/M	up-regulated	Protein sprouty homolog 2	jgi|Nemve1|29671|gw.51.137.1
NvERTx.4.65412	Fgf2A	6	P	up-regulated	Fibroblast growth factor 7	jgi|Nemve1|196402|fgenesh1_pg.scaffold_2000024
NvERTx.4.6665	Fox1	1	M	up-regulated	Forkhead box protein L1	jgi|Nemve1|123903|e_gw.205.1.1
NvERTx.4.75546	Wnt7b	1	AG	up-regulated	Protein Wnt-7b	jgi|Nemve1|210076|fgenesh1_pg.scaffold_116000032
NvERTx.4.77035	MoxD	1	AG/AMT	up-regulated	Homeobox protein MOX-1 {ECO:0000250|UniProtKB:P50221}	jgi|Nemve1|128296|e_gw.248.4.1
NvERTx.4.77043	Mox1	5	M	up-regulated	Homeobox protein MOX-1 {ECO:0000250|UniProtKB:P50221}	jgi|Nemve1|128275|e_gw.248.7.1
NvERTx.4.77307	Sp8/9-like	1		up-regulated	Transcription factor Sp9	jgi|Nemve1|99612|e_gw.53.52.1
NvERTx.4.82946	Mae like	6	M	up-regulated	Transcription factor ETV7	jgi|Nemve1|39874|gw.31.152.1
NvERTx.4.92297	Runt	6	AG/AMT	up-regulated	Runt-related transcription factor 1	jgi|Nemve1|129231|e_gw.262.50.1
NvERTx.4.127819	Perlecan-like	3		down-regulated	Basement membrane-specific heparan sulfate proteoglycan core protein	jgi|Nemve1|213715|fgenesh1_pg.scaffold_183000001
NvERTx.4.35183	Hd010 / Emx1	3		down-regulated	Homeobox protein EMX1	jgi|Nemve1|117718|e_gw.148.118.1
NvERTx.4.52057	Hox2	2		down-regulated	GS homeobox 1	jgi|Nemve1|91593|e_gw.27.3.1
NvERTx.4.59503	Hd145 / Not-likeE	3		down-regulated	No_Description	jgi|Nemve1|239167|estExt_fgenesh1_pg.C_120143
NvERTx.4.60787	C-Myc-like	5		down-regulated	Myc proto-oncogene protein	jgi|Nemve1|82891|e_gw.6.263.1
NvERTx.4.63085	Rx3-like	4		down-regulated	Retinal homeobox protein Rx2	jgi|Nemve1|184843|estExt_GenewiseH_1.C_620202
