## Supplementary material for "Whole body regeneration deploys a rewired embryonic gene regulatory network logic": Suppl Table 7

NvERTx_ID	Gene_name	Mfuzz_R_Clust	Expression domain	Fold.change.at.20.hpa	Uniprot_ID	Uniprot_Description	Nemve1_tophit
NvERTx.4.161569	Adamts19	6		up	Q8TE59	A disintegrin and metalloproteinase with thrombospondin motifs 19	jgi|Nemve1|101427|e_gw.60.18.1
NvERTx.4.230177	asb9	6		up	Q96DX5	Ankyrin repeat and SOCS box protein 9	jgi|Nemve1|208506|fgenesh1_pg.scaffold_93000017
NvERTx.4.118493	bax	6		up	Q07813	Apoptosis regulator BAX	jgi|Nemve1|100129|e_gw.55.77.1
NvERTx.4.187175	cad	6		up	Q91437	CAD protein	jgi|Nemve1|189113|estExt_GenewiseH_1.C_1350112
NvERTx.4.165999	carm1	6		up	Q5XK84	Histone-arginine methyltransferase CARM1	jgi|Nemve1|93121|e_gw.32.58.1
NvERTx.4.63951	Cntap4	6		up	Q99P47	Contactin-associated protein-like 4	jgi|Nemve1|112141|e_gw.109.93.1
NvERTx.4.156840	ctps1	6		up	Q6PEI7	CTP synthase 1 {ECO:0000305}	jgi|Nemve1|239752|estExt_fgenesh1_pg.C_190079
NvERTx.4.145498	Cyp81F2	6		up	O73853	Steroid 17-alpha-hydroxylase/17,20 lyase	jgi|Nemve1|225046|fgenesh1_pg.scaffold_7188000001
NvERTx.4.98867	drpr	7		up	Q9W0A0	Protein draper {ECO:0000312|FlyBase:FBgn0027594}	jgi|Nemve1|212534|fgenesh1_pg.scaffold_157000053
NvERTx.4.147872	egln1	6		up	Q6AYU4	Egl nine homolog 2	jgi|Nemve1|88939|e_gw.19.56.1
NvERTx.4.80156	fblx2	6		up	Q9QZH7	F-box/LRR-repeat protein 20	jgi|Nemve1|240237|estExt_fgenesh1_pg.C_260079
NvERTx.4.149691	gmnt	7		up	Q14749	Glycine N-methyltransferase	jgi|Nemve1|173936|estExt_gwp.C_2750052
NvERTx.4.207772	hemerythrin-like	7		up	A7T0T1	Hemerythrin-like protein	jgi|Nemve1|100902|e_gw.58.324.1
NvERTx.4.129350	hlf	6		up	Q16534	Hepatic leukemia factor	jgi|Nemve1|39846|gw.2.345.1
NvERTx.4.143568	lrrc15	6		up	Q80X72	Leucine-rich repeat-containing protein 15	jgi|Nemve1|129785|e_gw.269.36.1
NvERTx.4.90254	mbnl3	6		up	Q6Q2B2	Muscleblind-like protein 2a	jgi|Nemve1|210446|fgenesh1_pg.scaffold_121000065
NvERTx.4.45354	nek10	6		up	Q6ZWH5	Serine/threonine-protein kinase Nek10	jgi|Nemve1|225714|fgenesh1_pg.scaffold_10932000001
NvERTx.4.104011	nfix	6		up	P13623	Nuclear factor 1 X-type	jgi|Nemve1|92366|e_gw.30.149.1
NvERTx.4.88953	nid2	6		up	Q14112	Nidogen-2	jgi|Nemve1|48353|gw.4589.1.1
NvERTx.4.95525	npffr2	6		up	Q9Y5X5	Neuropeptide FF receptor 2	jgi|Nemve1|128258|e_gw.247.59.1
NvERTx.4.58893	pfas	6		up	Q5SUR0	Phosphoribosylformylglycinamidine synthase	jgi|Nemve1|79992|e_gw.2.21.1
NvERTx.4.231596	potential rad54l	5		up	O12944	DNA repair and recombination protein RAD54-like	jgi|Nemve1|145813|e_gw.1518.2.1
NvERTx.4.213276	potential slc20a	5		up	Q5BL44	Sodium-dependent phosphate transporter 1	jgi|Nemve1|215308|fgenesh1_pg.scaffold_224000012
NvERTx.4.208216	sdr9c7	6		up	Q9BPW9	Dehydrogenase/reductase SDR family member 9	jgi|Nemve1|83011|e_gw.6.118.1
NvERTx.4.172247	shmt2	7		up	P34897	Serine hydroxymethyltransferase, mitochondrial	jgi|Nemve1|129467|e_gw.266.5.1
NvERTx.4.148348	Supt3h	6		up	O75486	Transcription initiation protein SPT3 homolog	jgi|Nemve1|129189|e_gw.262.12.1
NvERTx.4.149229	trmt9b	6		up	Q80WQ4	Probable tRNA methyltransferase 9-like protein	jgi|Nemve1|196477|fgenesh1_pg.scaffold_2000099
NvERTx.4.128742	vps33b	7		up	Q58EN8	Vacuolar protein sorting-associated protein 33B {ECO:0000250|UniProtKB:Q9H267}	jgi|Nemve1|221730|fgenesh1_pg.scaffold_943000001
NvERTx.4.10017	wls	6	AG/AMT	up	Q6DID7	Protein wntless homolog	jgi|Nemve1|100430|e_gw.57.126.1
NvERTx.4.33269	NA	7		up	No_Uniprotmatch	No_Description	jgi|Nemve1|107495|e_gw.86.231.1
NvERTx.4.146352	NA	6		up	No_Uniprotmatch	No_Description	jgi|Nemve1|122625|e_gw.191.152.1
NvERTx.4.220399	NA	5		up	No_Uniprotmatch	No_Description	jgi|Nemve1|129868|e_gw.270.94.1
NvERTx.4.224260	NA	7		up	No_Uniprotmatch	No_Description	jgi|Nemve1|215185|fgenesh1_pg.scaffold_220000021
NvERTx.4.150884	NA	6		up	No_Uniprotmatch	No_Description	jgi|Nemve1|223076|fgenesh1_pg.scaffold_2241000001
NvERTx.4.161927	NA	6		up	No_Uniprotmatch	No_Description	jgi|Nemve1|241594|estExt_fgenesh1_pg.C_470130
NvERTx.4.174108	NA	6		up	No_Uniprotmatch	No_Description	jgi|Nemve1|244326|estExt_fgenesh1_pg.C_1180026
NvERTx.4.161561	NA	6		up	P59509	A disintegrin and metalloproteinase with thrombospondin motifs 19	jgi|Nemve1|101342|e_gw.60.83.1
NvERTx.4.147867	NA	6		up	P59722	Egl nine homolog 1	jgi|Nemve1|223226|fgenesh1_pg.scaffold_2445000001
NvERTx.4.150479	NA	6		up	A0A060XSF3_ONCMY	Uncharacterized protein {ECO:0000313|EMBL:CDQ79820.1}	jgi|Nemve1|80804|e_gw.3.758.1
NvERTx.4.77159	NA	7		up	R7TY24_CAPTE	Uncharacterized protein {ECO:0000313|EMBL:ELT98542.1, ECO:0000313|EnsemblMetazoa:CapteP205747}	jgi|Nemve1|240047|estExt_fgenesh1_pg.C_230147
NvERTx.4.42861	NA	3		down	Q588Y6	5-hydroxytryptamine receptor 1B	jgi|Nemve1|214631|fgenesh1_pg.scaffold_205000028
NvERTx.4.32918	NA	9		down	P41149	Melanocortin receptor 5	jgi|Nemve1|200473|fgenesh1_pg.scaffold_21000158
NvERTx.4.153611	NA	3		down	P20420	Neuronal acetylcholine receptor subunit alpha-5	jgi|Nemve1|198929|fgenesh1_pg.scaffold_12000152
NvERTx.4.41243	NA	3		down	No_Uniprotmatch	No_Description	jgi|Nemve1|197150|fgenesh1_pg.scaffold_4000230
NvERTx.4.39756	NA	3		down	No_Uniprotmatch	No_Description	jgi|Nemve1|213861|fgenesh1_pg.scaffold_186000006
NvERTx.4.57101	NA	9		down	No_Uniprotmatch	No_Description	jgi|Nemve1|213867|fgenesh1_pg.scaffold_186000012
NvERTx.4.154731	NA	4		down	No_Uniprotmatch	No_Description	jgi|Nemve1|222586|fgenesh1_pg.scaffold_1748000001
NvERTx.4.52538	NA	9		down	No_Uniprotmatch	No_Description	jgi|Nemve1|241147|estExt_fgenesh1_pg.C_400086
NvERTx.4.1543	NA	3		down	No_Uniprotmatch	No_Description	jgi|Nemve1|248572|estExt_fgenesh1_pg.C_6880003
NvERTx.4.92001	NA	4		down	No_Uniprotmatch	No_Description	jgi|Nemve1|5371|gw.4250.1.1
NvERTx.4.190287	NA	9		down	P35601	Replication factor C subunit 1	jgi|Nemve1|245598|estExt_fgenesh1_pg.C_1680042
NvERTx.4.79810	NA	9		down	O70528	5-hydroxytryptamine receptor 4	jgi|Nemve1|214487|fgenesh1_pg.scaffold_201000035
NvERTx.4.66268	NA	9		down	P47800	D(1)-like dopamine receptor	jgi|Nemve1|216921|fgenesh1_pg.scaffold_278000004
NvERTx.4.41309	NA	9		down	P98107	E-selectin	jgi|Nemve1|199801|fgenesh1_pg.scaffold_17000090
NvERTx.4.106578	NA	9		down	Q8AVH7	Epidermal growth factor-like protein 6	jgi|Nemve1|119340|e_gw.161.23.1
NvERTx.4.77845	NA	9		down	Q3ZFI5	Fibroblast growth factor 9	jgi|Nemve1|80110|e_gw.2.439.1
NvERTx.4.9108	NA	4		down	Q7TS99	Hairy and enhancer of split-related protein HELT	jgi|Nemve1|246249|estExt_fgenesh1_pg.C_2060037
NvERTx.4.106591	NA	9		down	A2AJ76	Hemicentin-2	jgi|Nemve1|16432|gw.266.72.1
NvERTx.4.82227	NA	9		down	Q9VE46	High-affinity choline transporter 1	jgi|Nemve1|89183|e_gw.20.175.1
NvERTx.4.62426	NA	9		down	Q74FW6	L-threonine ammonia-lyase {ECO:0000303|PubMed:18245290}	jgi|Nemve1|215088|fgenesh1_pg.scaffold_218000008
NvERTx.4.42458	NA	9		down	Q63016	Large neutral amino acids transporter small subunit 1	jgi|Nemve1|36069|gw.25.94.1
NvERTx.4.106580	NA	9		down	P20693	Low affinity immunoglobulin epsilon Fc receptor	jgi|Nemve1|137796|e_gw.413.1.1
NvERTx.4.170560	NA	3		down	Q5RBP9	Macrophage-expressed gene 1 protein	jgi|Nemve1|7075|gw.2387.1.1
NvERTx.4.70362	NA	3		down	Q7JQF1	Octopamine receptor Oamb {ECO:0000305}	jgi|Nemve1|202554|fgenesh1_pg.scaffold_36000031
NvERTx.4.49498	NA	9		down	Q0GBZ5	Orexin receptor type 1	jgi|Nemve1|198390|fgenesh1_pg.scaffold_9000179
NvERTx.4.60956	NA	9		down	P56719	Orexin receptor type 2	jgi|Nemve1|79502|e_gw.1.592.1
NvERTx.4.66911	NA	9		down	Q95R48	Organic cation transporter-like protein	jgi|Nemve1|50785|gw.433.11.1
NvERTx.4.221158	NA	9		down	Q9NBX4	Probable RNA-directed DNA polymerase from transposon X-element	jgi|Nemve1|49878|gw.10605.6.1
NvERTx.4.339	NA	3		down	Q01890	Ras-like GTP-binding protein YPT1	jgi|Nemve1|101792|e_gw.62.208.1
NvERTx.4.36471	NA	9		down	Q0VCJ7	Ras-related and estrogen-regulated growth inhibitor	jgi|Nemve1|204438|fgenesh1_pg.scaffold_51000020
NvERTx.4.172303	NA	9		down	A6QLW8	Solute carrier family 22 member 7	jgi|Nemve1|211165|fgenesh1_pg.scaffold_133000037
NvERTx.4.163034	NA	9		down	Q9H2Y9	Solute carrier organic anion transporter family member 5A1	jgi|Nemve1|31122|gw.75.97.1
NvERTx.4.43369	NA	9		down	P34714	SPARC	jgi|Nemve1|196727|fgenesh1_pg.scaffold_3000048
NvERTx.4.18680	NA	3		down	Q9NXG6	Transmembrane prolyl 4-hydroxylase	jgi|Nemve1|215765|fgenesh1_pg.scaffold_237000026
NvERTx.4.143394	NA	3		down	Q8VCA5	Transmembrane protease serine 4	jgi|Nemve1|155328|e_gw.8438.2.1
NvERTx.4.121014	NA	9		down	Q9TTY2	Tyrosine-protein kinase Fer	jgi|Nemve1|111628|e_gw.106.4.1
NvERTx.4.89370	NA	9		down	G9MVY4_HYPVG	Uncharacterized protein {ECO:0000313|EMBL:EHK21457.1}	jgi|Nemve1|6680|gw.853.1.1
NvERTx.4.35977	NA	9		down	K1PZZ5_CRAGI	Uncharacterized protein {ECO:0000313|EMBL:EKC24649.1}	jgi|Nemve1|64004|gw.1.561.1
NvERTx.4.70510	NA	9		down	A0A061QZB0_9CHLO	Uncharacterized protein {ECO:0000313|EMBL:JAC65053.1}	jgi|Nemve1|76171|gw.436.55.1
NvERTx.4.100070	NA	9		down	A0A067QQ03_ZOONE	Uncharacterized protein {ECO:0000313|EMBL:KDR02726.1}	jgi|Nemve1|66346|gw.6562.3.1
NvERTx.4.19635	NA	9		down	A0A084QF45_9HYPO	Uncharacterized protein {ECO:0000313|EMBL:KFA62580.1}	jgi|Nemve1|200587|fgenesh1_pg.scaffold_22000109
NvERTx.4.154624	NA	3		down	A0A0D2VSC9_CAPO3	Uncharacterized protein {ECO:0000313|EMBL:KJE93977.1}	jgi|Nemve1|237062|estExt_fgenesh1_kg.C_1010004
NvERTx.4.129841	NA	3		down	A0A0L0US49_9BASI	Uncharacterized protein {ECO:0000313|EMBL:KNE89549.1}	jgi|Nemve1|72364|gw.569.36.1
NvERTx.4.71997	NA	3		down	W4YTE6_STRPU	Uncharacterized protein {ECO:0000313|EnsemblMetazoa:SPU_019088-tr}	jgi|Nemve1|134914|e_gw.347.37.1
